# Structural and Functional Disparities within the Human Gut Virome in terms of Genome Topology and Representative Genome Selection

**DOI:** 10.1101/2023.09.18.558355

**Authors:** Werner P Veldsman, Chao Yang, Zhenmiao Zhang, Yufen Huang, Lu Zhang

## Abstract

Circularity confers protection to viral genomes where linearity falls short, thereby fulfilling the form follows function aphorism. Yet, a shift away from morphology-based classification towards molecular and ecological classification of viruses is currently underway within the field of virology. Recent years have seen drastic changes in the ICTV operational definitions of viruses, particularly for those tailed phages that inhabit the human gut. After the abolition of the order Caudovirales, these tailed phages are best defined as members of the class Caudoviricetes, with taxonomic uncertainty prevailing at more granular taxa. In order to determine the epistemological value of genome topology in the context of the human gut virome, we designed a set of seven experiments to assay the impact of genome topology and representative viral selection on biological interpretation. Using Oxford Nanopore long reads for viral genome assembly coupled with Illumina short read polishing, we show that circular and linear virus genomes differ remarkably in terms of genome quality, GC-skew, tRNA gene frequency, structural variant frequency, cross-reference functional annotation (COG, KEGG, Pfam, and TIGRfam), state-of-the-art marker-based classification, and phage-host interaction. The disparity profile furthermore changes during dereplication. In particular, our phage-host interaction results demonstrate that proportional abundances are incomparable without due regard for genome topology and dereplication threshold, which necessitates the need for standardized reporting. As a best practice guideline, we recommend that comparative studies of the human gut virome should report the ratio of circular to linear viral genomes (ΔCL) along with the dereplication threshold so that structural and functional metrics can be placed into context when assessing biologically relevant metagenomic properties such as proportional abundance.
