## Supplementary material for "Structural and Functional Disparities within the Human Gut Virome in terms of Genome Topology and Representative Genome Selection": All supplementary files: Table_S1_vflye.xlsx

### Sheet: Sheet1
Table S1: The effect of polishing and the meta flag
Dereplication factor	Number of genomes	Most genomes in dereplication category#	Topology	Minimum length (bp)	Maximum length (bp)	Average length (bp)##	Meta flag	Medaka polished###	Short-read polished
1	995	P	Circular	5446	213711	67205	P	x	P
1	971		Circular	5297	213727	67377	P	P	x
1	971		Circular	5286	213400	67286	P	x	x
1	845		Circular	5297	213727	67260	x	P	x
1	845		Circular	5287	213317	67174	x	x	x
1	490	P	Linear	5301	232946	58213	P	x	P
1	455		Linear	5451	232331	58424	P	P	x
1	455		Linear	5446	232883	58368	P	x	x
1	442		Linear	8033	235672	59842	x	P	x
1	442		Linear	8016	235558	59812	x	x	x
0.95	384		Circular	5286	213400	61538	P	x	x
0.95	378	x	Circular	5301	213711	60639	P	x	P
0.95	371		Circular	5297	213727	61284	P	P	x
0.95	341		Circular	5287	213317	60812	x	x	x
0.95	328		Circular	5297	213727	60219	x	P	x
0.95	279	P	Linear	5773	232946	56041	P	x	P
0.95	267		Linear	6608	232883	56383	P	x	x
0.95	263		Linear	6593	232331	56706	P	P	x
0.95	245		Linear	8033	235672	61047	x	P	x
0.95	239		Linear	8016	235558	59993	x	x	x
0.7	180		Circular	6193	213400	71279	P	x	x
0.7	179	x	Circular	5525	213711	71731	P	x	P
0.7	174		Circular	6208	213727	72772	P	P	x
0.7	160	P	Linear	7455	232946	62142	P	x	P
0.7	158		Circular	6503	213727	68039	x	P	x
0.7	156		Circular	6488	213317	69055	x	x	x
0.7	153		Linear	7741	232331	61048	P	P	x
0.7	150		Linear	7467	232883	62376	P	x	x
0.7	147		Linear	8033	235672	66366	x	P	x
0.7	141		Linear	8016	235558	66582	x	x	x
0.5	174	P	Circular	5525	213711	72772	P	x	P
0.5	173		Circular	6193	213400	72750	P	x	x
0.5	169		Circular	6208	213727	73562	P	P	x
0.5	145	P	Linear	7455	232946	63799	P	x	P
0.5	145		Circular	6488	213317	71332	x	x	x
0.5	143		Linear	7467	232883	63234	P	x	x
0.5	140		Circular	6503	213727	71609	x	P	x
0.5	140		Linear	8033	235672	66974	x	P	x
0.5	140		Linear	8016	235558	67114	x	x	x
0.5	139		Linear	7741	232331	62419	P	P	x
# Specifically for the selected assembly approach (meta flag activated + internal viralFlye short-read polishing)
## Rounded value
### Short-read polishing cannot follow on Medaka polishing when using viralFlye
