## Supplementary material for "Structural and Functional Disparities within the Human Gut Virome in terms of Genome Topology and Representative Genome Selection": All supplementary files: Table_S2_SVs.xlsx

### Sheet: Sheet1
Table S2: Pervasive structural variants
Sequence ID	Genome topology	Variant position	Variant type	Reference allele	Alternative allele	Length	NCBI Microbe Blast (e-value)
125	Linear	43093	INS		CGGTGGGTAGAAGATGCCGTTCTGGTTGATGTCTGCCGCCTGTTTGAATCCCATGGCTGCCCCCTT	66	No significant hits
125	Linear	51798	DEL	GCACGGTTGTGAGGACGTGCCATCTGGTCGGTTTCGTCCTCCACTTCGGC		50	No significant hits
129	Linear	2202	INS		TGAACTTTTTTGGACGAATCTTATCTGCAAAAAACTTTCTTAGTGCCATCCAGAGAAAACAAACATACAGCTTCCAGTGCACATGGATAAAAATATCGCACTAAATATCCTAACCAATATCTCTCTTATGTGTCTATCATATCTTCTCCTGTCAATCATCGATTTCTTCTAACAACTTTTGAGTTTCTTTAGTTTCCCCTCAT	203	Anaerostipes hadrus (2e-87)
159	Linear	168610	INS		ATTTAATTGAAATTCTACAAAGTTAAGTTGGTTCCTTATTGATTTCTACATAAATCTACGCAATTTTGGCTGCTATATTAGCCAAAGCTAGCTTTAAAAATGCATCATCAGCTTTGTCTACGGCTTCTGTAATATCTGTAATTACACTAACAGATAACTTTTCTATTTTCTTTTTGTCCATCATTCTATATTTAAATTCTACAAA	205	No significant hits
255	Linear	32455	INS		CAAATGCGAGCGTAAAGCCCCTAAATTTATTTATGGGGATATAAGCTCGCTAAAAAACAATGATTCGATATCGTTGTTTTTTATTGTATTATATTTTTAATAGTTATATAATACTTTTATGAAATATAAATCAAATAATAATATAGTATATTCTTGTAAATATCATGTAGTATTTTGTCCTAAATATCGTAGAAAAGTGTTGAACAATGGTGTTGATGAACGATTAAAGGAGTTGATTAATAATATTTGTCAGAGCTTCACGTCGATTTAATCGAGATGAAAGTAATGCCAGACCAGCGTTCATTTGCTTTTAGAAGTTGATCCACAACTTGGTATACATAAAGTTGTTAAACGAATAAAAGGAATATCTTCAAGAATACTTCGAGAAGAATTTTCATG…	1724	Megamonas rupellensis (5e-142)
347	Linear	47133	DEL	ATTAAGTAAGGAATCTATATGTTGTGTCGGACTCGAT		37	Anaerostipes amylophilus (9e-10)
363	Linear	60131	INS		TAAATTTATACACAGAGAAGCTGTCACAATCAGCTTCTCATGCATA	46	No significant hits
363	Linear	61427	INS		CTGTATCACGCGGATTCGCCAGGATCTCATACAGGGACAGACTTTGCTCCCAACCCGCGTAT	62	Blautia faecicola (2e-21)
						299.125		Average
						64		Median
